# mRNA induced expression of human angiotensin-converting enzyme 2 in mice for the study of the adaptive immune response to severe acute respiratory syndrome coronavirus 2

**DOI:** 10.1101/2020.08.07.241877

**Authors:** Mariah Hassert, Elizabeth Geerling, E. Taylor Stone, Tara L. Steffen, Madi S. Feldman, Jacob Class, Justin M. Richner, James D. Brien, Amelia K. Pinto

## Abstract

The novel human coronavirus, severe acute respiratory syndrome coronavirus 2 (SARS-CoV-2) has caused a pandemic resulting in nearly 20 million infections across the globe, as of August 2020. Critical to the rapid evaluation of vaccines and antivirals is the development of tractable animal models of infection. The use of common laboratory strains of mice to this end is hindered by significant divergence of the angiotensin-converting enzyme 2 (ACE2), which is the receptor required for entry of SARS-CoV-2. In the current study, we designed and utilized an mRNA-based transfection system to induce expression of the hACE2 receptor in order to confer entry of SARS-CoV-2 in otherwise non-permissive cells. By employing this expression system in an in vivo setting, we were able to interrogate the adaptive immune response to SARS-CoV-2 in type 1 interferon receptor deficient mice. In doing so, we showed that the T cell response to SARS-CoV-2 is enhanced when hACE2 is expressed during infection. Moreover, we demonstrated that these responses are preserved in memory and are boosted upon secondary infection. Interestingly, we did not observe an enhancement of SARS-CoV-2 specific antibody responses with hACE2 induction. Importantly, using this system, we functionally identified the CD4+ and CD8+ peptide epitopes targeted during SARS-CoV-2 infection in H2^b^ restricted mice. Antigen-specific CD8+ T cells in mice of this MHC haplotype primarily target peptides of the spike and membrane proteins, while the antigen-specific CD4+ T cells target peptides of the nucleocapsid, membrane, and spike proteins. The functional identification of these T cell epitopes will be critical for evaluation of vaccine efficacy in murine models of SARS-CoV-2. The use of this tractable expression system has the potential to be used in other instances of emerging infections in which the rapid development of an animal model is hindered by a lack of host susceptibility factors.
