## Supplemental table 1 for "mRNA induced expression of human angiotensin-converting enzyme 2 in mice for the study of the adaptive immune response to severe acute respiratory syndrome coronavirus 2"

### Sheet: Spike
SARS-CoV S Protein Peptide Array (Catalog No. NR-2669)
Peptide	Amino acid sequence	Domain pool	Well pool
9597	MFIFLLFLTLTSGSDLDR	S1 N-Term	A1
9598	TLTSGSDLDRCTTFDDV	S1 N-Term	B1
9599	LDRCTTFDDVQAPNYTQH	S1 N-Term	C1
9600	DVQAPNYTQHTSSMRGVY	S1 N-Term	D1
9601	QHTSSMRGVYYPDEIFR	S1 N-Term	E1
9602	GVYYPDEIFRSDTLYL	S1 N-Term	F1
9603	EIFRSDTLYLTQDLFLPF	S1 N-Term	G1
9604	YLTQDLFLPFYSNVTGFH	S1 N-Term	H1
9605	PFYSNVTGFHTINHTF	S1 N-Term	A2
9606	TGFHTINHTFGNPVIPFK	S1 N-Term	B2
9607	TFGNPVIPFKDGIYFAA	S1 N-Term	C2
9608	PFKDGIYFAATEKSNVVR	S1 N-Term	D2
9609	AATEKSNVVRGWVFGSTM	S1 N-Term	E2
9610	VRGWVFGSTMNNKSQSVI	S1 N-Term	F2
9611	TMNNKSQSVIIINNSTNV	S1 N-Term	G2
9612	VIIINNSTNVVIRACNF	S1 N-Term	H2
9613	TNVVIRACNFELCDNPFF	S1 N-Term	A3
9614	NFELCDNPFFAVSKPM	S1 N-Term	B3
9615	NPFFAVSKPMGTQTHTMI	S1 N-Term	C3
9616	PMGTQTHTMIFDNAF	S1 N-Term	D3
9617	THTMIFDNAFNCTFEYI	S1 N-Term	E3
9618	NAFNCTFEYISDAFSLDV	S1 N-Term	F3
9619	YISDAFSLDVSEKSGNFK	S1 N-Term	G3
9620	DVSEKSGNFKHLREFVFK	S1 N-Term	H3
9621	FKHLREFVFKNKDGFLYV	S1 N-Term	A4
9622	FKNKDGFLYVYKGYQPI	S1 N-Term	B4
9623	LYVYKGYQPIDVVRDL	S1 N-Term	C4
9624	YQPIDVVRDLPSGFNTLK	S1 N-Term	D4
9625	DLPSGFNTLKPIFKLPL	S1 N-Term	E4
9626	TLKPIFKLPLGINITNFR	S1 N-Term	F4
9627	PLGINITNFRAILTAF	S1 N-Term	G4
9628	TNFRAILTAFSPAQDIW	S1 N-Term	H4
9629	TAFSPAQDIWGTSAAAYF	S1 N-Term	A5
9630	IWGTSAAAYFVGYLK	S1 N-Term	B5
9631	AAAYFVGYLKPTTFMLKY	S1 N-Term	C5
9632	LKPTTFMLKYDENGTI	S1 N-Term	D5
9633	MLKYDENGTITDAVDCSQ	S1 N-Term	E5
9634	TITDAVDCSQNPLAELK	S1 N-Term	F5
9635	CSQNPLAELKCSVKSFEI	S1 N-Term	G5
9636	LKCSVKSFEIDKGIY	S1 N-Term	H5
9637	KSFEIDKGIYQTSNFRVV	S1 N-Term	A6
9638	IYQTSNFRVVPSGDVVRF	RBD	B6
9639	VVPSGDVVRFPNITNL	RBD	C6
9640	VVRFPNITNLCPFGEVF	RBD	D6
9641	TNLCPFGEVFNATKFPSV	RBD	E6
9642	VFNATKFPSVYAWERKKI	RBD	F6
9643	SVYAWERKKISNCVADY	RBD	G6
9644	KKISNCVADYSVLYNSTF	RBD	H6
9645	DYSVLYNSTFFSTFKCY	RBD	A7
9646	STFFSTFKCYGVSATKL	RBD	B7
9647	KCYGVSATKLNDLCFSNV	RBD	C7
9648	KLNDLCFSNVYADSFVVK	RBD	D7
9649	NVYADSFVVKGDDVRQIA	RBD	E7
9650	VKGDDVRQIAPGQTGVIA	RBD	F7
9651	IAPGQTGVIADYNYKL	RBD	G7
9652	GVIADYNYKLPDDFMGCV	RBD	H7
9653	KLPDDFMGCVLAWNTRNI	RBD	A8
9654	CVLAWNTRNIDATSTGNY	RBD	B8
9655	NIDATSTGNYNYKYRYLR	RBD	C8
9656	NYNYKYRYLRHGKLRPF	RBD	D8
9657	YLRHGKLRPFERDISNV	RBD	E8
9658	RPFERDISNVPFSPDGK	RBD	F8
9659	SNVPFSPDGKPCTPPAL	RBD	G8
9660	DGKPCTPPALNCYWPL	RBD	H8
9661	PPALNCYWPLNDYGFY	RBD	A9
9662	YWPLNDYGFYTTTGIGY	RBD	B9
9663	GFYTTTGIGYQPYRVVVL	RBD	C9
9664	GYQPYRVVVLSFELLNA	RBD	D9
9665	VVLSFELLNAPATVCGPK	RBD	E9
9666	NAPATVCGPKLSTDLIK	RBD	F9
9667	GPKLSTDLIKNQCVNFNF	RBD	G9
9668	IKNQCVNFNFNGLTGTGV	RBD	H9
9669	NFNGLTGTGVLTPSSKRF	S1 C-Term	A10
9670	GVLTPSSKRFQPFQQFGR	S1 C-Term	B10
9671	RFQPFQQFGRDVSDF	S1 C-Term	C10
9672	QQFGRDVSDFTDSVRDPK	S1 C-Term	D10
9673	DFTDSVRDPKTSEILDI	S1 C-Term	E10
9674	DPKTSEILDISPCSFGGV	S1 C-Term	F10
9675	DISPCSFGGVSVITPGTNA	S1 C-Term	G10
9676	VSVITPGTNASSEVAVLY	S1 C-Term	H10
9677	NASSEVAVLYQDVNCTDV	S1 C-Term	A11
9678	LYQDVNCTDVSTAIHA	S1 C-Term	B11
9679	CTDVSTAIHADQLTPAWR	S1 C-Term	C11
9680	HADQLTPAWRIYSTGNNV	S1 C-Term	D11
9681	WRIYSTGNNVFQTQAGCL	S1 C-Term	E11
9682	NVFQTQAGCLIGAEHV	S1 C-Term	F11
9683	AGCLIGAEHVDTSYECDI	S1 C-Term	G11
9684	HVDTSYECDIPIGAGICA	S1 C-Term	H11
9685	DIPIGAGICASYHTVSLL	S1 C-Term	A12
9686	CASYHTVSLLRSTSQKSI	S1 C-Term	B12
9687	LLRSTSQKSIVAYTMSL	S2	C12
9688	KSIVAYTMSLGADSSIAY	S2	D12
9689	SLGADSSIAYSNNTIAI	S2	E12
9690	IAYSNNTIAIPTNFSISI	S2	F12
9691	AIPTNFSISITTEVMPV	S2	G12
9692	ISITTEVMPVSMAKTSV	S2	H12
9693	MPVSMAKTSVDCNMYI	S2	A1
9694	KTSVDCNMYICGDSTECA	S2	B1
9695	YICGDSTECANLLLQY	S2	C1
9696	TECANLLLQYGSFCTQL	S2	D1
9697	LQYGSFCTQLNRALSGIA	S2	E1
9698	QLNRALSGIAAEQDRNTR	S2	F1
9699	IAAEQDRNTREVFAQVK	S2	G1
9700	NTREVFAQVKQMYKTPTL	S2	H1
9701	VKQMYKTPTLKYFGGFNF	S2	A2
9702	TLKYFGGFNFSQILPDPL	S2	B2
9703	NFSQILPDPLKPTKRSFI	S2	C2
9704	PLKPTKRSFIEDLLFNKV	S2	D2
9705	FIEDLLFNKVTLADAGFM	S2	E2
9706	KVTLADAGFMKQYGECL	S2	F2
9707	GFMKQYGECLGDINARDL	S2	G2
9708	CLGDINARDLICAQKF	S2	H2
9709	ARDLICAQKFNGLTVL	S2	A3
9710	AQKFNGLTVLPPLLTDDM	S2	B3
9711	VLPPLLTDDMIAAYTAAL	S2	C3
9712	DMIAAYTAALVSGTATA	S2	D3
9713	AALVSGTATAGWTFGAGA	S2	E3
9714	TAGWTFGAGAALQIPFAM	S2	F3
9715	GAALQIPFAMQMAYRF	S2	G3
9716	PFAMQMAYRFNGIGV	S2	H3
9717	MAYRFNGIGVTQNVLY	S2	A4
9718	GIGVTQNVLYENQKQIA	S2	B4
9719	VLYENQKQIANQFNKAI	S2	C4
9720	QIANQFNKAISQIQESL	S2	D4
9721	KAISQIQESLTTTSTAL	S2	E4
9722	ESLTTTSTALGKLQDVV	S2	F4
9723	TALGKLQDVVNQNAQAL	S2	G4
9724	DVVNQNAQALNTLVKQL	S2	H4
9725	QALNTLVKQLSSNFGAI	S2	A5
9726	KQLSSNFGAISSVLNDIL	S2	B5
9727	AISSVLNDILSRLDKVEA	S2	C5
9728	ILSRLDKVEAEVQIDRLI	S2	D5
9729	EAEVQIDRLITGRLQSL	S2	E5
9730	RLITGRLQSLQTYVTQQL	S2	F5
9731	SLQTYVTQQLIRAAEIRA	S2	G5
9732	QLIRAAEIRASANLAATK	S2	H5
9733	RASANLAATKMSECVL	S2	A6
9734	AATKMSECVLGQSKRVDF	S2	B6
9735	VLGQSKRVDFCGKGYHLM	S2	C6
9736	DFCGKGYHLMSFPQAAPH	S2	D6
9737	LMSFPQAAPHGVVFLHV	S2	E6
9738	APHGVVFLHVTYVPSQER	S2	F6
9739	HVTYVPSQERNFTTAPAI	S2	G6
9740	ERNFTTAPAICHEGKAYF	S2	H6
9741	AICHEGKAYFPREGVFVF	S2	A7
9742	YFPREGVFVFNGTSWFI	S2	B7
9743	FVFNGTSWFITQRNFF	S2	C7
9744	SWFITQRNFFSPQII	S2	D7
9745	QRNFFSPQIITTDNTFV	S2	E7
9746	QIITTDNTFVSGNCDVVI	S2	F7
9747	FVSGNCDVVIGIINNTVY	S2	G7
9748	VIGIINNTVYDPLQPEL	S2	H7
9749	TVYDPLQPELDSFKEEL	S2	A8
9750	PELDSFKEELDKYFKNH	S2	B8
9751	EELDKYFKNHTSPDVDL	S2	C8
9752	KNHTSPDVDLGDISGINA	S2	D8
9753	DLGDISGINASVVNIQK	S2	E8
9754	INASVVNIQKEIDRLNEV	S2	F8
9755	QKEIDRLNEVAKNLNESL	S2	G8
9756	EVAKNLNESLIDLQELGK	S2	H8
9757	SLIDLQELGKYEQYIKW	S2	A9
9758	LGKYEQYIKWPWYVWLGF	S2	B9
9759	KWPWYVWLGFIAGLIAIV	S2	C9
9760	GFIAGLIAIVMVTILL	S2	D9
9761	IAIVMVTILLCCMTSCCSCL	S2	E9
9762	CCMTSCCSCLKGACSCGS	S2	F9
9763	CLKGACSCGSCCKFDEDD	S2	G9
9764	GSCCKFDEDDSEPVLKGV	S2	H9
9765	DDSEPVLKGVKLHYT	S2	A10

### Sheet: nucleocapsid
SARS-Related Coronavirus 2 Nucleocapsid (N) Protein Peptide Array, Catalog No. NR-52404
Peptide	Amino acid sequence	Domain pool	Well pool
1	MSDNGPQNQRNAPRITF	NC N-Term	A1
2	NQRNAPRITFGGPSDST	NC N-Term	B1
3	ITFGGPSDSTGSNQNGE	NC N-Term	C1
4	DSTGSNQNGERSGARSK	NC N-Term	D1
5	NGERSGARSKQRRPQGL	NC N-Term	E1
6	RSKQRRPQGLPNNTASW	NC RNA BD	F1
7	QGLPNNTASWFTALTQH	NC RNA BD	G1
8	ASWFTALTQHGKEDLKF	NC RNA BD	H1
9	TQHGKEDLKFPRGQGVP	NC RNA BD	A2
10	LKFPRGQGVPINTNSSP	NC RNA BD	B2
11	GVPINTNSSPDDQIGYY	NC RNA BD	C2
12	SSPDDQIGYYRRATRRI	NC RNA BD	D2
13	GYYRRATRRIRGGDGKM	NC RNA BD	E2
14	RRIRGGDGKMKDLSPRW	NC RNA BD	F2
15	GKMKDLSPRWYFYYLGT	NC RNA BD	G2
16	PRWYFYYLGTGPEAGLP	NC RNA BD	H2
17	LGTGPEAGLPYGANKDG	NC RNA BD	A3
18	GLPYGANKDGIIWVATE	NC RNA BD	B3
19	KDGIIWVATEGALNTPK	NC RNA BD	C3
20	ATEGALNTPKDHIGTRN	NC RNA BD	D3
21	TPKDHIGTRNPANNAAI	NC RNA BD	E3
22	TRNPANNAAIVLQLPQG	NC RNA BD	F3
23	AAIVLQLPQGTTLPKGF	NC RNA BD	G3
24	PQGTTLPKGFYAEGSRG	NC RNA BD	H3
25	KGFYAEGSRGGSQASSR	NC RNA BD	A4
26	SRGGSQASSRSSSRSRN	NC3	B4
27	SSRSSSRSRNSSRNSTP	NC3	C4
28	SRNSSRNSTPGSSRGTS	NC3	D4
29	STPGSSRGTSPARMAGN	NC3	E4
30	GTSPARMAGNGGDAALA	NC3	F4
31	AGNGGDAALALLLLDRL	NC3	G4
32	ALALLLLDRLNQLESKM	NC3	H4
33	DRLNQLESKMSGKGQQQ	NC3	A5
34	SKMSGKGQQQQGQTVTK	NC3	B5
35	QQQQGQTVTKKSAAEAS	NC3	C5
36	VTKKSAAEASKKPRQKR	NC3	D5
37	EASKKPRQKRTATKAYN	NC dimerization	E5
38	QKRTATKAYNVTQAFGR	NC dimerization	F5
39	AYNVTQAFGRRGPEQTQ	NC dimerization	G5
40	FGRRGPEQTQGNFGDQE	NC dimerization	H5
41	QTQGNFGDQELIRQGTD	NC dimerization	A6
42	DQELIRQGTDYKHWPQI	NC dimerization	B6
43	GTDYKHWPQIAQFAPSA	NC dimerization	C6
44	PQIAQFAPSASAFFGMS	NC dimerization	D6
45	PSASAFFGMSRIGMEVT	NC dimerization	E6
46	GMSRIGMEVTPSGTWLT	NC dimerization	F6
47	EVTPSGTWLTYTGAIKL	NC dimerization	G6
48	WLTYTGAIKLDDKDPNF	NC dimerization	H6
49	IKLDDKDPNFKDQVILL	NC dimerization	A7
50	PNFKDQVILLNKHIDAY	NC dimerization	B7
51	ILLNKHIDAYKTFPPTE	NC dimerization	C7
52	DAYKTFPPTEPKKDKKK	NC C-Term	D7
53	PTEPKKDKKKKADETQA	NC C-Term	E7
54	KKKKADETQALPQRQKK	NC C-Term	F7
55	TQALPQRQKKQQTVTLL	NC C-Term	G7
56	QKKQQTVTLLPAADLDD	NC C-Term	H7
57	TLLPAADLDDFSKQLQQ	NC C-Term	A8
58	LDDFSKQLQQSMSSADS	NC C-Term	B8
59	LQQSMSSADSTQA	NC C-Term	C8

### Sheet: envelope
SARS-Related Coronavirus 2 Envelope (E) Protein Peptide Array, Catalog No. NR-52405
Peptide	Amino acid sequence	Domain pool	Well pool
1	MYSFVSEETGTLIVNSV	Env	A1
2	ETGTLIVNSVLLFLAFV	Env	B1
3	NSVLLFLAFVVFLLVTL	Env	C1
4	AFVVFLLVTLAILTALR	Env	D1
5	VTLAILTALRLCAYCCN	Env	E1
6	ALRLCAYCCNIVNVSLV	Env	F1
7	CCNIVNVSLVKPSFYVY	Env	G1
8	SLVKPSFYVYSRVKNLN	Env	H1
9	YVYSRVKNLNSSRVPDL	Env	A2
10	NLNSSRVPDLLV	Env	B2

### Sheet: membrane
SARS-Related Coronavirus 2 Membrane (M) Protein Peptide Array, Catalog No. NR-52403
Peptide	Amino acid sequence	Domain pool	Well pool
1	MADSNGTITVEELKKLL	Membrane	A1
2	ITVEELKKLLEQWNLVI	Membrane	B1
3	KLLEQWNLVIGFLFLTW	Membrane	C1
4	LVIGFLFLTWICLLQFA	Membrane	D1
5	LTWICLLQFAYANRNRF	Membrane	E1
6	QFAYANRNRFLYIIKLI	Membrane	F1
7	NRFLYIIKLIFLWLLWP	Membrane	G1
8	KLIFLWLLWPVTLACFV	Membrane	H1
9	LWPVTLACFVLAAVYRI	Membrane	A2
10	CFVLAAVYRINWITGGI	Membrane	B2
11	YRINWITGGIAIAMACL	Membrane	C2
12	GGIAIAMACLVGLMWLS	Membrane	D2
13	ACLVGLMWLSYFIASFR	Membrane	E2
14	WLSYFIASFRLFARTRS	Membrane	F2
15	SFRLFARTRSMWSFNPE	Membrane	G2
16	TRSMWSFNPETNILLNV	Membrane	H2
17	NPETNILLNVPLHGTIL	Membrane	A3
18	LNVPLHGTILTRPLLES	Membrane	B3
19	TILTRPLLESELVIGAV	Membrane	C3
20	LESELVIGAVILRGHLR	Membrane	D3
21	GAVILRGHLRIAGHHLG	Membrane	E3
22	HLRIAGHHLGRCDIKDL	Membrane	F3
23	HLGRCDIKDLPKEITVA	Membrane	G3
24	KDLPKEITVATSRTLSY	Membrane	H3
25	TVATSRTLSYYKLGASQ	Membrane	A4
26	LSYYKLGASQRVAGDSG	Membrane	B4
27	ASQRVAGDSGFAAYSRY	Membrane	C4
28	DSGFAAYSRYRIGNYKL	Membrane	D4
29	SRYRIGNYKLNTDHSSS	Membrane	E4
30	YKLNTDHSSSSDNIALL	Membrane	F4
31	SSSSDNIALLVQ	Membrane	G4

### Sheet: Supplemental Table 1
SARS-CoV S Protein Peptide Array (Catalog No. NR-2669)					SARS-Related Coronavirus 2 Nucleocapsid (N) Protein Peptide Array, Catalog No. NR-52404
Peptide	Amino acid sequence	Domain pool	Well pool		Peptide	Amino acid sequence	Domain pool	Well pool
9597	MFIFLLFLTLTSGSDLDR	S1 N-Term	A1		1	MSDNGPQNQRNAPRITF	NC N-Term	A1
9598	TLTSGSDLDRCTTFDDV	S1 N-Term	B1		2	NQRNAPRITFGGPSDST	NC N-Term	B1
9599	LDRCTTFDDVQAPNYTQH	S1 N-Term	C1		3	ITFGGPSDSTGSNQNGE	NC N-Term	C1
9600	DVQAPNYTQHTSSMRGVY	S1 N-Term	D1		4	DSTGSNQNGERSGARSK	NC N-Term	D1
9601	QHTSSMRGVYYPDEIFR	S1 N-Term	E1		5	NGERSGARSKQRRPQGL	NC N-Term	E1
9602	GVYYPDEIFRSDTLYL	S1 N-Term	F1		6	RSKQRRPQGLPNNTASW	NC RNA BD	F1
9603	EIFRSDTLYLTQDLFLPF	S1 N-Term	G1		7	QGLPNNTASWFTALTQH	NC RNA BD	G1
9604	YLTQDLFLPFYSNVTGFH	S1 N-Term	H1		8	ASWFTALTQHGKEDLKF	NC RNA BD	H1
9605	PFYSNVTGFHTINHTF	S1 N-Term	A2		9	TQHGKEDLKFPRGQGVP	NC RNA BD	A2
9606	TGFHTINHTFGNPVIPFK	S1 N-Term	B2		10	LKFPRGQGVPINTNSSP	NC RNA BD	B2
9607	TFGNPVIPFKDGIYFAA	S1 N-Term	C2		11	GVPINTNSSPDDQIGYY	NC RNA BD	C2
9608	PFKDGIYFAATEKSNVVR	S1 N-Term	D2		12	SSPDDQIGYYRRATRRI	NC RNA BD	D2
9609	AATEKSNVVRGWVFGSTM	S1 N-Term	E2		13	GYYRRATRRIRGGDGKM	NC RNA BD	E2
9610	VRGWVFGSTMNNKSQSVI	S1 N-Term	F2		14	RRIRGGDGKMKDLSPRW	NC RNA BD	F2
9611	TMNNKSQSVIIINNSTNV	S1 N-Term	G2		15	GKMKDLSPRWYFYYLGT	NC RNA BD	G2
9612	VIIINNSTNVVIRACNF	S1 N-Term	H2		16	PRWYFYYLGTGPEAGLP	NC RNA BD	H2
9613	TNVVIRACNFELCDNPFF	S1 N-Term	A3		17	LGTGPEAGLPYGANKDG	NC RNA BD	A3
9614	NFELCDNPFFAVSKPM	S1 N-Term	B3		18	GLPYGANKDGIIWVATE	NC RNA BD	B3
9615	NPFFAVSKPMGTQTHTMI	S1 N-Term	C3		19	KDGIIWVATEGALNTPK	NC RNA BD	C3
9616	PMGTQTHTMIFDNAF	S1 N-Term	D3		20	ATEGALNTPKDHIGTRN	NC RNA BD	D3
9617	THTMIFDNAFNCTFEYI	S1 N-Term	E3		21	TPKDHIGTRNPANNAAI	NC RNA BD	E3
9618	NAFNCTFEYISDAFSLDV	S1 N-Term	F3		22	TRNPANNAAIVLQLPQG	NC RNA BD	F3
9619	YISDAFSLDVSEKSGNFK	S1 N-Term	G3		23	AAIVLQLPQGTTLPKGF	NC RNA BD	G3
9620	DVSEKSGNFKHLREFVFK	S1 N-Term	H3		24	PQGTTLPKGFYAEGSRG	NC RNA BD	H3
9621	FKHLREFVFKNKDGFLYV	S1 N-Term	A4		25	KGFYAEGSRGGSQASSR	NC RNA BD	A4
9622	FKNKDGFLYVYKGYQPI	S1 N-Term	B4		26	SRGGSQASSRSSSRSRN	NC3	B4
9623	LYVYKGYQPIDVVRDL	S1 N-Term	C4		27	SSRSSSRSRNSSRNSTP	NC3	C4
9624	YQPIDVVRDLPSGFNTLK	S1 N-Term	D4		28	SRNSSRNSTPGSSRGTS	NC3	D4
9625	DLPSGFNTLKPIFKLPL	S1 N-Term	E4		29	STPGSSRGTSPARMAGN	NC3	E4
9626	TLKPIFKLPLGINITNFR	S1 N-Term	F4		30	GTSPARMAGNGGDAALA	NC3	F4
9627	PLGINITNFRAILTAF	S1 N-Term	G4		31	AGNGGDAALALLLLDRL	NC3	G4
9628	TNFRAILTAFSPAQDIW	S1 N-Term	H4		32	ALALLLLDRLNQLESKM	NC3	H4
9629	TAFSPAQDIWGTSAAAYF	S1 N-Term	A5		33	DRLNQLESKMSGKGQQQ	NC3	A5
9630	IWGTSAAAYFVGYLK	S1 N-Term	B5		34	SKMSGKGQQQQGQTVTK	NC3	B5
9631	AAAYFVGYLKPTTFMLKY	S1 N-Term	C5		35	QQQQGQTVTKKSAAEAS	NC3	C5
9632	LKPTTFMLKYDENGTI	S1 N-Term	D5		36	VTKKSAAEASKKPRQKR	NC3	D5
9633	MLKYDENGTITDAVDCSQ	S1 N-Term	E5		37	EASKKPRQKRTATKAYN	NC dimerization	E5
9634	TITDAVDCSQNPLAELK	S1 N-Term	F5		38	QKRTATKAYNVTQAFGR	NC dimerization	F5
9635	CSQNPLAELKCSVKSFEI	S1 N-Term	G5		39	AYNVTQAFGRRGPEQTQ	NC dimerization	G5
9636	LKCSVKSFEIDKGIY	S1 N-Term	H5		40	FGRRGPEQTQGNFGDQE	NC dimerization	H5
9637	KSFEIDKGIYQTSNFRVV	S1 N-Term	A6		41	QTQGNFGDQELIRQGTD	NC dimerization	A6
9638	IYQTSNFRVVPSGDVVRF	RBD	B6		42	DQELIRQGTDYKHWPQI	NC dimerization	B6
9639	VVPSGDVVRFPNITNL	RBD	C6		43	GTDYKHWPQIAQFAPSA	NC dimerization	C6
9640	VVRFPNITNLCPFGEVF	RBD	D6		44	PQIAQFAPSASAFFGMS	NC dimerization	D6
9641	TNLCPFGEVFNATKFPSV	RBD	E6		45	PSASAFFGMSRIGMEVT	NC dimerization	E6
9642	VFNATKFPSVYAWERKKI	RBD	F6		46	GMSRIGMEVTPSGTWLT	NC dimerization	F6
9643	SVYAWERKKISNCVADY	RBD	G6		47	EVTPSGTWLTYTGAIKL	NC dimerization	G6
9644	KKISNCVADYSVLYNSTF	RBD	H6		48	WLTYTGAIKLDDKDPNF	NC dimerization	H6
9645	DYSVLYNSTFFSTFKCY	RBD	A7		49	IKLDDKDPNFKDQVILL	NC dimerization	A7
9646	STFFSTFKCYGVSATKL	RBD	B7		50	PNFKDQVILLNKHIDAY	NC dimerization	B7
9647	KCYGVSATKLNDLCFSNV	RBD	C7		51	ILLNKHIDAYKTFPPTE	NC dimerization	C7
9648	KLNDLCFSNVYADSFVVK	RBD	D7		52	DAYKTFPPTEPKKDKKK	NC C-Term	D7
9649	NVYADSFVVKGDDVRQIA	RBD	E7		53	PTEPKKDKKKKADETQA	NC C-Term	E7
9650	VKGDDVRQIAPGQTGVIA	RBD	F7		54	KKKKADETQALPQRQKK	NC C-Term	F7
9651	IAPGQTGVIADYNYKL	RBD	G7		55	TQALPQRQKKQQTVTLL	NC C-Term	G7
9652	GVIADYNYKLPDDFMGCV	RBD	H7		56	QKKQQTVTLLPAADLDD	NC C-Term	H7
9653	KLPDDFMGCVLAWNTRNI	RBD	A8		57	TLLPAADLDDFSKQLQQ	NC C-Term	A8
9654	CVLAWNTRNIDATSTGNY	RBD	B8		58	LDDFSKQLQQSMSSADS	NC C-Term	B8
9655	NIDATSTGNYNYKYRYLR	RBD	C8		59	LQQSMSSADSTQA	NC C-Term	C8
9656	NYNYKYRYLRHGKLRPF	RBD	D8
9657	YLRHGKLRPFERDISNV	RBD	E8		SARS-Related Coronavirus 2 Envelope (E) Protein Peptide Array, Catalog No. NR-52405
9658	RPFERDISNVPFSPDGK	RBD	F8		Peptide	Amino acid sequence	Domain pool	Well pool
9659	SNVPFSPDGKPCTPPAL	RBD	G8		1	MYSFVSEETGTLIVNSV	Env	A1
9660	DGKPCTPPALNCYWPL	RBD	H8		2	ETGTLIVNSVLLFLAFV	Env	B1
9661	PPALNCYWPLNDYGFY	RBD	A9		3	NSVLLFLAFVVFLLVTL	Env	C1
9662	YWPLNDYGFYTTTGIGY	RBD	B9		4	AFVVFLLVTLAILTALR	Env	D1
9663	GFYTTTGIGYQPYRVVVL	RBD	C9		5	VTLAILTALRLCAYCCN	Env	E1
9664	GYQPYRVVVLSFELLNA	RBD	D9		6	ALRLCAYCCNIVNVSLV	Env	F1
9665	VVLSFELLNAPATVCGPK	RBD	E9		7	CCNIVNVSLVKPSFYVY	Env	G1
9666	NAPATVCGPKLSTDLIK	RBD	F9		8	SLVKPSFYVYSRVKNLN	Env	H1
9667	GPKLSTDLIKNQCVNFNF	RBD	G9		9	YVYSRVKNLNSSRVPDL	Env	A2
9668	IKNQCVNFNFNGLTGTGV	RBD	H9		10	NLNSSRVPDLLV	Env	B2
9669	NFNGLTGTGVLTPSSKRF	S1 C-Term	A10
9670	GVLTPSSKRFQPFQQFGR	S1 C-Term	B10		SARS-Related Coronavirus 2 Membrane (M) Protein Peptide Array, Catalog No. NR-52403
9671	RFQPFQQFGRDVSDF	S1 C-Term	C10		Peptide	Amino acid sequence	Domain pool	Well pool
9672	QQFGRDVSDFTDSVRDPK	S1 C-Term	D10		1	MADSNGTITVEELKKLL	Membrane	A1
9673	DFTDSVRDPKTSEILDI	S1 C-Term	E10		2	ITVEELKKLLEQWNLVI	Membrane	B1
9674	DPKTSEILDISPCSFGGV	S1 C-Term	F10		3	KLLEQWNLVIGFLFLTW	Membrane	C1
9675	DISPCSFGGVSVITPGTNA	S1 C-Term	G10		4	LVIGFLFLTWICLLQFA	Membrane	D1
9676	VSVITPGTNASSEVAVLY	S1 C-Term	H10		5	LTWICLLQFAYANRNRF	Membrane	E1
9677	NASSEVAVLYQDVNCTDV	S1 C-Term	A11		6	QFAYANRNRFLYIIKLI	Membrane	F1
9678	LYQDVNCTDVSTAIHA	S1 C-Term	B11		7	NRFLYIIKLIFLWLLWP	Membrane	G1
9679	CTDVSTAIHADQLTPAWR	S1 C-Term	C11		8	KLIFLWLLWPVTLACFV	Membrane	H1
9680	HADQLTPAWRIYSTGNNV	S1 C-Term	D11		9	LWPVTLACFVLAAVYRI	Membrane	A2
9681	WRIYSTGNNVFQTQAGCL	S1 C-Term	E11		10	CFVLAAVYRINWITGGI	Membrane	B2
9682	NVFQTQAGCLIGAEHV	S1 C-Term	F11		11	YRINWITGGIAIAMACL	Membrane	C2
9683	AGCLIGAEHVDTSYECDI	S1 C-Term	G11		12	GGIAIAMACLVGLMWLS	Membrane	D2
9684	HVDTSYECDIPIGAGICA	S1 C-Term	H11		13	ACLVGLMWLSYFIASFR	Membrane	E2
9685	DIPIGAGICASYHTVSLL	S1 C-Term	A12		14	WLSYFIASFRLFARTRS	Membrane	F2
9686	CASYHTVSLLRSTSQKSI	S1 C-Term	B12		15	SFRLFARTRSMWSFNPE	Membrane	G2
9687	LLRSTSQKSIVAYTMSL	S2	C12		16	TRSMWSFNPETNILLNV	Membrane	H2
9688	KSIVAYTMSLGADSSIAY	S2	D12		17	NPETNILLNVPLHGTIL	Membrane	A3
9689	SLGADSSIAYSNNTIAI	S2	E12		18	LNVPLHGTILTRPLLES	Membrane	B3
9690	IAYSNNTIAIPTNFSISI	S2	F12		19	TILTRPLLESELVIGAV	Membrane	C3
9691	AIPTNFSISITTEVMPV	S2	G12		20	LESELVIGAVILRGHLR	Membrane	D3
9692	ISITTEVMPVSMAKTSV	S2	H12		21	GAVILRGHLRIAGHHLG	Membrane	E3
9693	MPVSMAKTSVDCNMYI	S2	A1		22	HLRIAGHHLGRCDIKDL	Membrane	F3
9694	KTSVDCNMYICGDSTECA	S2	B1		23	HLGRCDIKDLPKEITVA	Membrane	G3
9695	YICGDSTECANLLLQY	S2	C1		24	KDLPKEITVATSRTLSY	Membrane	H3
9696	TECANLLLQYGSFCTQL	S2	D1		25	TVATSRTLSYYKLGASQ	Membrane	A4
9697	LQYGSFCTQLNRALSGIA	S2	E1		26	LSYYKLGASQRVAGDSG	Membrane	B4
9698	QLNRALSGIAAEQDRNTR	S2	F1		27	ASQRVAGDSGFAAYSRY	Membrane	C4
9699	IAAEQDRNTREVFAQVK	S2	G1		28	DSGFAAYSRYRIGNYKL	Membrane	D4
9700	NTREVFAQVKQMYKTPTL	S2	H1		29	SRYRIGNYKLNTDHSSS	Membrane	E4
9701	VKQMYKTPTLKYFGGFNF	S2	A2		30	YKLNTDHSSSSDNIALL	Membrane	F4
9702	TLKYFGGFNFSQILPDPL	S2	B2		31	SSSSDNIALLVQ	Membrane	G4
9703	NFSQILPDPLKPTKRSFI	S2	C2
9704	PLKPTKRSFIEDLLFNKV	S2	D2
9705	FIEDLLFNKVTLADAGFM	S2	E2
9706	KVTLADAGFMKQYGECL	S2	F2
9707	GFMKQYGECLGDINARDL	S2	G2
9708	CLGDINARDLICAQKF	S2	H2
9709	ARDLICAQKFNGLTVL	S2	A3
9710	AQKFNGLTVLPPLLTDDM	S2	B3
9711	VLPPLLTDDMIAAYTAAL	S2	C3
9712	DMIAAYTAALVSGTATA	S2	D3
9713	AALVSGTATAGWTFGAGA	S2	E3
9714	TAGWTFGAGAALQIPFAM	S2	F3
9715	GAALQIPFAMQMAYRF	S2	G3
9716	PFAMQMAYRFNGIGV	S2	H3
9717	MAYRFNGIGVTQNVLY	S2	A4
9718	GIGVTQNVLYENQKQIA	S2	B4
9719	VLYENQKQIANQFNKAI	S2	C4
9720	QIANQFNKAISQIQESL	S2	D4
9721	KAISQIQESLTTTSTAL	S2	E4
9722	ESLTTTSTALGKLQDVV	S2	F4
9723	TALGKLQDVVNQNAQAL	S2	G4
9724	DVVNQNAQALNTLVKQL	S2	H4
9725	QALNTLVKQLSSNFGAI	S2	A5
9726	KQLSSNFGAISSVLNDIL	S2	B5
9727	AISSVLNDILSRLDKVEA	S2	C5
9728	ILSRLDKVEAEVQIDRLI	S2	D5
9729	EAEVQIDRLITGRLQSL	S2	E5
9730	RLITGRLQSLQTYVTQQL	S2	F5
9731	SLQTYVTQQLIRAAEIRA	S2	G5
9732	QLIRAAEIRASANLAATK	S2	H5
9733	RASANLAATKMSECVL	S2	A6
9734	AATKMSECVLGQSKRVDF	S2	B6
9735	VLGQSKRVDFCGKGYHLM	S2	C6
9736	DFCGKGYHLMSFPQAAPH	S2	D6
9737	LMSFPQAAPHGVVFLHV	S2	E6
9738	APHGVVFLHVTYVPSQER	S2	F6
9739	HVTYVPSQERNFTTAPAI	S2	G6
9740	ERNFTTAPAICHEGKAYF	S2	H6
9741	AICHEGKAYFPREGVFVF	S2	A7
9742	YFPREGVFVFNGTSWFI	S2	B7
9743	FVFNGTSWFITQRNFF	S2	C7
9744	SWFITQRNFFSPQII	S2	D7
9745	QRNFFSPQIITTDNTFV	S2	E7
9746	QIITTDNTFVSGNCDVVI	S2	F7
9747	FVSGNCDVVIGIINNTVY	S2	G7
9748	VIGIINNTVYDPLQPEL	S2	H7
9749	TVYDPLQPELDSFKEEL	S2	A8
9750	PELDSFKEELDKYFKNH	S2	B8
9751	EELDKYFKNHTSPDVDL	S2	C8
9752	KNHTSPDVDLGDISGINA	S2	D8
9753	DLGDISGINASVVNIQK	S2	E8
9754	INASVVNIQKEIDRLNEV	S2	F8
9755	QKEIDRLNEVAKNLNESL	S2	G8
9756	EVAKNLNESLIDLQELGK	S2	H8
9757	SLIDLQELGKYEQYIKW	S2	A9
9758	LGKYEQYIKWPWYVWLGF	S2	B9
9759	KWPWYVWLGFIAGLIAIV	S2	C9
9760	GFIAGLIAIVMVTILL	S2	D9
9761	IAIVMVTILLCCMTSCCSCL	S2	E9
9762	CCMTSCCSCLKGACSCGS	S2	F9
9763	CLKGACSCGSCCKFDEDD	S2	G9
9764	GSCCKFDEDDSEPVLKGV	S2	H9
9765	DDSEPVLKGVKLHYT	S2	A10
